# Proteomic signatures of *APOE* ε4 across human tissues and cell types in Alzheimer’s disease

**DOI:** 10.64898/2026.08.27.746928

**Authors:** Xinran C. Li, Caitlin A. Finney, Artur Shvetcov

**Author notes:** Corresponding authors: Email.; Address. 176 Hawkesbury Road, Westmead, New South Wales, Australia 2145. Equal senior authors (Caitlin A. Finney, Artur Shvetcov).

## Abstract

The apolipoprotein E ε4 (*APOE* ε4) allele is the strongest genetic risk factor for late-onset Alzheimer’s disease (AD), yet its associated protein changes across biofluids, brain regions, and cell types remain incompletely understood. This study included 1691 participants from the Religious Orders Study and Rush Memory and Aging Project (ROSMAP), 1226 participants from the Accelerating Medicines Partnership - Alzheimer’s Disease (AMP-AD) Diverse Cohorts Study, and 735 participants from the Alzheimer’s Disease Neuroimaging Initiative (ADNI). To characterise *APOE* ε4 effects, we analysed proteomic data from plasma, cerebrospinal fluid (CSF), and patient induced pluripotent stem cell (iPSC)-derived astrocytes and neurons, as well as transcriptomic and proteomic data from multiple brain regions. In plasma, *APOE* ε4 carriers shared a proteomic signature enriched for immune processes, irrespective of AD diagnosis. A machine learning classifier trained on this plasma signature discriminated carriers from non-carriers in an independent CSF cohort, and mediation analysis resolved a subset of these proteins into those lying upstream and downstream of AD. Carriage was also associated with greater neuropathological burden, reflected in higher Braak stages and CERAD scores. However, only limited *APOE* ε4-associated transcriptomic and proteomic changes were observed in bulk brain tissue, with poor concordance between the transcriptome and proteome. Proteomic analyses of iPSC-derived astrocytes and neurons further revealed cell-type-specific *APOE* ε4-associated changes. These findings show that *APOE* ε4 is associated with a consistent proteomic signature across plasma and CSF, but its effects in the brain differ across cell types and brain regions.
