## Supplementary Tables for "Proteomic signatures of *APOE* ε4 across human tissues and cell types in Alzheimer’s disease"

### Sheet: Summary
Table of Contents
Supplementary Table 1	Demographic of the ROSMAP cohort
Supplementary Table 2	Demographic of the AMP-AD Diverse Cohorts Study cohort
Supplementary Table 3	Demographic of the ADNI cohort
Supplementary Table 4	Mutual information-selected APOE ε4-associated plasma proteins in ROSMAP 420 NCI participants
Supplementary Table 5	Differentially abundant plasma proteins in all 783 ROSMAP participants
Supplementary Table 6	Mediation analysis of the APOE ε4-> AD -> Protein pathway
Supplementary Table 7	Mediation analysis of the APOE ε4 -> Protein -> AD pathway
Supplementary Table 8	Functional enrichment analyses for APOE ε4-associated iAstrocytes proteins
Supplementary Table 9	Functional enrichment analyses for APOE ε4-associated iNeurons proteins

### Sheet: Supplementary Table 1
Supplementary Table 1. Demographic of the ROSMAP cohort (N = 1691)
		AD pathologies (N = 1438)				Plasma SomaScan proteomics (N = 793)				dlPFC TMT-MS proteomics (N = 374)				dlPFC bulk RNA sequencing (N = 981)				hCN bulk RNA sequencing (N = 655)				PCC bulk RNA sequencing (N = 590)				iAstrocytes TMT-MS proteomics (N = 44)			iNeurons TMT-MS proteomics (N = 31)
		NCI	MCI	AD		NCI	MCI	AD		NCI	MCI	AD		NCI	MCI	AD		NCI	MCI	AD		NCI	MCI	AD		NCI	AD		NCI	AD
Total N		503	339	596		420	225	148		168	97	109		353	237	391		238	175	242		236	141	213		27	17		23	8
Age ᵃ, mean (SD)		85.6 (5.3)	87.4 (4.0)	88.2 (3.1)		84.0 (6.1)	86.2 (6.1)	87.7 (6.2)		85.9 (4.9)	87.4 (3.8)	88.6 (2.5)		86.0 (5.0)	87.6 (3.8)	88.3 (3.2)		85.9 (5.0)	87.5 (3.9)	88.0 (3.5)		86.2 (4.8)	87.5 (3.8)	88.2 (3.3)		N/A	N/A		N/A	N/A
Sex, N (%)	Female	330 (65%)	221 (65%)	417 (70%)		308 (73%)	154 (68%)	106 (72%)		118 (70%)	64 (66%)	84 (77%)		229 (65%)	158 (67%)	281 (68%)		158 (66%)	110 (63%)	167 (69%)		146 (62%)	91 (65%)	141 (66%)		17 (63%)	12 (71%)		15 (65%)	6 (75%)
	Male	173 (35%)	118 (35%)	179 (30%)		112 (27%)	71 (32%)	42 (28%)		50 (30%)	33 (34%)	25 (23%)		124 (35%)	79 (33%)	110 (28%)		80 (34%)	75 (31%)	75 (31%)		90 (38%)	50 (33%)	72 (34%)		10 (37%)	5 (29%)		8 (35%)	2 (25%)
APOE ε genotype, N	22	3	1	3		1	1	1		3	0	0		2	1	1		2	0	0		2	0	0		1	0		1	0
	23	87	36	51		64	28	10		31	8	13		60	23	40		44	8	20		42	11	22		6	0		5	0
	33	330	234	330		268	134	78		104	68	72		231	169	207		153	127	131		153	100	117		13	9		10	4
	24	8	5	17		8	0	2		4	2	3		4	4	11		1	4	10		4	3	5		0	0		0	0
	34	70	61	178		73	57	53		25	19	21		53	40	121		36	36	75		34	27	64		7	6		7	3
	44	5	2	17		6	5	4		1	0	0		3	0	11		2	0	6		1	0	5		0	2		0	1
	APOE ε4 carriers (%)	0.16	0.2	0.35		0.21	0.28	0.4		0.18	0.22	0.22		0.17	0.19	0.37		0.16	0.23	0.38		0.17	0.21	0.35		0.26	0.47		0.3	0.05
Race, N	American Indian or Alaska Native	2	1	0		N/A	N/A	N/A		0	1	0		0	0	0		0	0	0		0	0	0		N/A	N/A		N/A	N/A
	Asian	0	0	0		N/A	N/A	N/A		0	0	0		0	0	0		0	0	0		0	0	0		N/A	N/A		N/A	N/A
	Black or African American	11	4	17		N/A	N/A	N/A		6	0	0		5	2	4		1	1	1		3	2	1		N/A	N/A		N/A	N/A
	Native Hawaiian or Other Pacific Islander	0	0	0		N/A	N/A	N/A		0	0	0		0	0	0		0	0	0		0	0	0		N/A	N/A		N/A	N/A
	White	490	332	579		N/A	N/A	N/A		162	95	109		348	134	387		237	173	241		233	138	212		N/A	N/A		N/A	N/A
	Other	0	0	0		N/A	N/A	N/A		0	0	0		0	0	0		0	0	0		0	0	0		N/A	N/A		N/A	N/A
	Unknown	0	2	0		N/A	N/A	N/A		0	1	0		0	1	0		0	1	0		0	1	0		N/A	N/A		N/A	N/A
Years of Education, mean (SD)		16.4 (3.7)	16.3 (3.4)	16.2 (3.6)		16.0 (3.6)	15.8 (3.1)	15.9 (3.3)		15.4 (3.6)	16.3 (3.5)	15.9 (3.4)		16.4 (3.5)	16.2 (3.4)	16.1 (3.5)		16.3 (3.5)	16.4 (3.3)	16.2 (3.5)		16.0 (3.4)	16.6 (3.1)	16.3 (3.4)		N/A	N/A		N/A	N/A
Post Mortem Interval in Hours, mean (SD)		9.9 (10.0)	9.4 (7.7)	8.8 (6.8)		N/A	N/A	N/A		8.2 (6.3)	8.2 (4.7)	8.0 (5.1)		8.5 (7.3)	8.3 (5.3)	7.9 (5.1)		7.6 (4.5)	8.2 (4.9)	7.7 (4.9)		7.9 (6.8)	7.8 (4.8)	7.5 (5.0)		N/A	N/A		N/A	N/A
Abbreviations: AD, Alzheimer's Disease; APOE, apolipoprotein E; dlPFC, dorsalateral prefrontal cortex; hCN, head of caudate nucleus; MCI, mild cognitive impairment; NCI, no cognitive impairment; PCC, posterior cingulate cortex; ROSMAP, Religious Orders Study and Memory and Aging Project; TMT-MS, tandem mass tag mass spectrometry
Note: ᵃ Age at death was reported as 90+ for all individuals > 89 years old

### Sheet: Supplementary Table 2
Supplementary Table 2. Demographic of the AMP-AD Diverse Cohorts Study cohort (N = 1226)
		AD pathologies (N = 989)			dlPFC TMT-MS proteomics (N = 779)			dlPFC bulk RNA sequencing (N = 553)			STG bulk RNA sequencing (N = 535)
		NCI	AD		NCI	AD		NCI	AD		NCI	AD
Total N		331	658		219	560		127	426		151	384
Age ᵃ, mean (SD)		80.0 (11.7)	85.0 (7.6)		76.9 (13.7)	82.0 (8.9)		75.9 (15.4)	80.6 (9.4)		76.4 (14.8)	80.3 (9.5)
Sex, N (%)	Female	188 (57%)	439 (67%)		121 (55%)	335 (60%)		76 (60%)	236 (55%)		82 (54%)	209 (54%)
	Male	143 (43%)	219 (33%)		98 (45%)	225 (40%)		51 (40%)	190 (45%)		69 (46%)	175 (46%)
APOE ε genotype, N	22	5	1		3	1		0	1		0	1
	23	55	44		33	27		15	17		20	17
	33	219	327		137	242		88	172		108	162
	24	14	17		12	13		7	12		5	10
	34	34	225		29	226		14	177		15	156
	44	4	44		5	51		3	47		3	38
	APOE ε4 carriers (%)	0.16	0.43		0.21	0.52		0.19	0.55		0.15	0.53
Race, N	American Indian or Alaska Native	0	2		0	2		0	2		0	2
	Asian	4	5		4	5		3	5		3	5
	Black or African American	73	142		63	140		52	139		42	124
	White	234	455		130	279		53	131		92	125
	Other	18	54		20	134		18	149		13	128
	Unknown	2	0		2	0		1	0		1	0
Post Mortem Interval in Hours, mean (SD)		9.8 (7.6)	9.6 (7.2)		10.3 (8.6)	9.8 (14.4)		10.7 (9.2)	11.6 (16.7)		10.4 (9.5)	10.8 (17.4)
Abbreviations: AD, Alzheimer's Disease; AMP, Accelerating Medicines Partnership; APOE, apolipoprotein E; dlPFC, dorsalateral prefrontal cortex; NCI, no cognitive impairment; STG, superior temporal gyrus; TMT-MS, tandem mass tag mass spectrometry
Note: ᵃ Age at death was reported as 90+ for all individuals > 89 years old

### Sheet: Supplementary Table 3
Supplementary Table 3. Demographic of the ADNI cohort (N = 735)
		CSF SomaScan proteomics (N = 735)
		NCI+ ᵃ	NCI-	MCI+	MCI-	AD+	AD-
Total N		33	110	121	162	209	100
Age, mean (SD)		74.5 (1.1)	74.6 (0.6)	71.3 (0.7)	73.3 (0.6)	73.6 (0.5)	76.5 (0.9)
Sex, N	Female	13	56	49	70	90	39
	Male	20	54	71	91	118	61
	Unknown	0	0	1	1	1	0
APOE ε genotype, N	22	0	0	0	1	0	1
	23	0	22	0	19	0	7
	33	0	88	0	142	0	92
	24	1	0	4	0	4	0
	34	30	0	89	0	144	0
	44	2	0	28	0	61	0
Abbreviations: AD, Alzheimer's Disease; ADNI, Alzheimer’s Disease Neuroimaging Initiative; APOE, apolipoprotein E; CSF, cerebrospinal fluid; MCI, mild cognitive impairment; NCI, no cognitive impairment
Note: ᵃ "+" indicates APOE ε4 carriers and "-" indicates APOE ε4 non-carriers

### Sheet: Supplementary Table 4
Supplementary Table 4. APOE ε4-associate proteins from the plasma of all 793 ROSMAP participants (n = 53 proteins)
UniprotID	Protein abbreviation	Protein name	logFC	AveExpr	t	P.Value	adj.P.Val	B	negLog10FDR	Direction of change
Q9HBM1	SPC25	Kinetochore protein Spc25	0.375921	3.22916	39.9869	4.24028e-192	2.71463e-188	423.891	187.566	Upregulated
O75347	TBCA	Tubulin-specific chaperone A	-0.221144	3.44513	-22.1506	5.88033e-85	1.88229e-81	181.986	80.7253	Downregulated
P07196	NEFL	Neurofilament light polypeptide	-0.154969	2.7762	-19.062	5.98154e-67	1.27646e-63	141.126	62.894	Downregulated
Q99584	S100A13	Protein S100-A13	-0.283583	3.5212	-18.9696	2.0056e-66	3.20997e-63	139.933	62.4935	Downregulated
Q16619	CTF1	Cardiotrophin-1	0.110898	3.46023	16.0368	2.53202e-50	3.242e-47	103.383	46.4892	Upregulated
Q7Z5W3	BCDIN3D	Pre-miRNA 5'-monophosphate methyltransferase	-0.242013	4.3053	-15.5989	4.98981e-48	5.32413e-45	98.1748	44.2738	Downregulated
Q92185	ST8SIA1	Alpha-N-acetylneuraminide alpha-2,8-sialyltransferase	-0.0912025	3.72366	-14.6101	5.66106e-43	5.17744e-40	86.7027	39.2859	Downregulated
Q12778	FOXO1	Forkhead box protein O1A	-0.122583	3.60264	-14.4367	4.17172e-42	3.33842e-39	84.7343	38.4765	Downregulated
O43175	PHGDH	D-3-phosphoglycerate dehydrogenase	-0.0989103	2.96725	-14.1283	1.40849e-40	1.00191e-37	81.2663	36.9992	Downregulated
Q6UXK5	LRRN1	Leucine-rich repeat neuronal protein 1:Cytoplasmic domain	0.114185	2.84312	13.7066	1.60863e-38	1.02984e-35	76.598	34.9872	Upregulated
O43264	ZW10	Centromere/kinetochore protein zw10 homolog	-0.111434	3.89451	-13.4729	2.13923e-37	1.24503e-34	74.0488	33.9048	Downregulated
Q9BTE7	DCUN1D5	DCN1-like protein 5	-0.0869611	3.33633	-10.9444	4.68368e-26	2.49874e-23	48.3481	22.6023	Downregulated
P36404	ARL2	ADP-ribosylation factor-like protein 2	-0.124335	2.86126	-10.6753	6.03445e-25	2.97173e-22	45.8358	21.527	Downregulated
Q96BN8	OTULIN	Ubiquitin thioesterase otulin	0.0464215	3.12372	10.3236	1.58663e-23	7.25545e-21	42.6237	20.1393	Upregulated
O14683	TP53I11	Tumor protein p53-inducible protein 11	-0.176944	3.52732	-9.47743	2.94794e-20	1.25818e-17	35.2353	16.9003	Downregulated
Q0P6D2	DIPK1C	Protein FAM69C	-0.0449451	3.11249	-8.21076	8.91767e-16	3.56818e-13	25.131	12.4476	Downregulated
Q9UBQ0	VPS29	Vacuolar protein sorting-associated protein 29	-0.100412	3.47816	-7.83095	1.55651e-14	5.86163e-12	22.3371	11.232	Downregulated
Q13572	ITPK1	Inositol-tetrakisphosphate 1-kinase	-0.0658211	3.69157	-7.58332	9.45481e-14	3.36276e-11	20.5765	10.4733	Downregulated
Q9BUN1	MENT	Protein MENT	0.074974	3.18785	7.09757	2.82651e-12	9.52384e-10	17.2658	9.02119	Upregulated
P32320	CDA	Cytidine deaminase	-0.0692323	3.33815	-6.99271	5.74106e-12	1.83771e-09	16.5763	8.73572	Downregulated
P08727	KRT19	Keratin, type I cytoskeletal 19	-0.0526545	3.19577	-6.98517	6.03881e-12	1.84097e-09	16.5271	8.73495	Downregulated
O00744	WNT10B	Protein Wnt-10b	-0.0680182	3.15146	-6.86688	1.3278e-11	3.8639e-09	15.7609	8.41297	Downregulated
Q99081	TCF12	Transcription factor 12	-0.116903	3.50399	-6.4487	1.96235e-10	5.46217e-08	13.1458	7.26263	Downregulated
Q16659	MAPK6	Mitogen-activated protein kinase 6	-0.038146	4.75831	-5.946	4.12106e-09	1.09929e-06	10.1986	5.95889	Downregulated
P62306	SNRPF	Small nuclear ribonucleoprotein F	-0.0469288	3.17763	-5.89761	5.46265e-09	1.39888e-06	9.92641	5.85422	Downregulated
Q12904	AIMP1	Endothelial monocyte-activating polypeptide 2	-0.0354422	3.32903	-5.56476	3.59484e-08	8.8516e-06	8.10945	5.05298	Downregulated
Q92506	HSD17B8	Estradiol 17-beta-dehydrogenase 8	-0.0366257	3.28857	-5.31268	1.40562e-07	3.33288e-05	6.79829	4.47718	Downregulated
P31751	AKT2	RAC-beta serine/threonine-protein kinase	-0.03253	3.16403	-5.29626	1.53318e-07	3.50551e-05	6.71488	4.45525	Downregulated
Q14681	KCTD2	BTB/POZ domain-containing protein KCTD2	-0.073973	2.8227	-4.89455	1.19448e-06	0.000256332	4.74869	3.5912	Downregulated
P02741	CRP	C-reactive protein	-0.138472	4.39345	-4.89342	1.20118e-06	0.000256332	4.74335	3.5912	Downregulated
P40306	PSMB10	Proteasome subunit beta type-10	-0.0291445	3.97479	-4.80337	1.8664e-06	0.000385443	4.32268	3.41404	Downregulated
P09913	IFIT2	Interferon-induced protein with tetratricopeptide repeats 2	-0.050866	3.33216	-4.79589	1.93541e-06	0.000387203	4.28805	3.41206	Downregulated
O00161	SNAP23	Synaptosomal-associated protein 23	0.0330262	3.59231	4.72005	2.78831e-06	0.000538037	3.94	3.26919	Upregulated
Q99627	COPS8	COP9 signalosome complex subunit 8	-0.0262853	3.17207	-4.71492	2.85743e-06	0.000538037	3.91667	3.26919	Downregulated
Q9Y3A3	MOB4	MOB-like protein phocein	-0.0311613	3.26949	-4.67262	3.49456e-06	0.000639204	3.72499	3.19436	Downregulated
Q9BPW9	DHRS9	Dehydrogenase/reductase SDR family member 9	-0.0328975	2.93559	-4.48658	8.31107e-06	0.00147799	2.90147	2.83033	Downregulated
Q01415	GALK2	N-acetylgalactosamine kinase	-0.0366302	3.91878	-4.47027	8.95376e-06	0.00154924	2.8308	2.80988	Downregulated
O75078	ADAM11	Disintegrin and metalloproteinase domain-containing protein 11	-0.0521128	3.64892	-4.18166	3.21742e-05	0.0054205	1.62064	2.26596	Downregulated
Q96JB5	CDK5RAP3	CDK5 regulatory subunit-associated protein 3	-0.0293672	3.67514	-4.03301	6.04021e-05	0.00991523	1.02747	2.0037	Downregulated
Q86SI9	C5orf38	Protein CEI	0.0438108	3.69027	4.00665	6.74004e-05	0.0107874	0.924434	1.96708	Upregulated
P61106	RAB14	Ras-related protein Rab-14	-0.0390062	3.26953	-3.99919	6.95179e-05	0.010855	0.895374	1.96437	Downregulated
P51814	ZNF41	Zinc finger protein 41	0.0377302	2.2589	3.97784	7.59256e-05	0.0115732	0.812571	1.93655	Upregulated
Q13490	BIRC2	Baculoviral IAP repeat-containing protein 2	-0.0386779	3.05663	-3.96474	8.01307e-05	0.0119302	0.761968	1.92335	Downregulated
O75427	LRCH4	Leucine-rich repeat and calponin homology domain-containing protein 4:Calponin Homology	0.0350207	3.09511	3.84477	0.000130361	0.0189675	0.305909	1.72199	Upregulated
Q6E0U4	DMKN	Dermokine	-0.0220684	2.84345	-3.83563	0.000135215	0.0192365	0.271706	1.71587	Downregulated
Q8NFX7	STXBP6	Syntaxin-binding protein 6	-0.0379476	3.45549	-3.74672	0.000192181	0.0267466	-0.0567692	1.57273	Downregulated
A5PKW4	PSD	PH and SEC7 domain-containing protein 1	0.0441	2.83399	3.6983	0.000232052	0.0316084	-0.232561	1.5002	Upregulated
Q96FI4	NEIL1	Endonuclease 8-like 1	-0.0290418	3.95133	-3.68508	0.000244217	0.0325725	-0.280165	1.48715	Downregulated
Q8N128	FAM177A1	Protein FAM177A1	0.026276	3.37988	3.66915	0.000259676	0.0339274	-0.337317	1.46945	Upregulated
P04114	APOB	Apolipoprotein B	0.0325568	3.18747	3.64235	0.000287774	0.0368466	-0.432931	1.4336	Upregulated
P02649	APOE	Apolipoprotein E	-0.0426658	3.89866	-3.60051	0.000337401	0.0423537	-0.580829	1.37311	Downregulated
P13051	UNG	Uracil-DNA glycosylase	-0.0560072	3.24016	-3.56791	0.000381512	0.046545	-0.694916	1.33213	Downregulated
Q14376	GALE	UDP-glucose 4-epimerase	-0.0291377	2.81771	-3.56525	0.00038533	0.046545	-0.704159	1.33213	Downregulated

### Sheet: Supplementary Table 5
Supplementary Table 5. Mutual information-selected APOE ε4-associated plasma proteins in ROSMAP 420 NCI participants
Uniprot ID	Protein abbreviation	Protein name	Mutual Information
Q9HBM1	SPC25	Kinetochore protein Spc25	0.395533
O75347	TBCA	Tubulin-specific chaperone A	0.259024
P07196	NEFL	Neurofilament light polypeptide	0.211295
Q6UXK5	LRRN1	Leucine-rich repeat neuronal protein 1:Cytoplasmic domain	0.199978
Q99584	S100A13	Protein S100-A13	0.170341
Q92185	ST8SIA1	Alpha-N-acetylneuraminide alpha-2,8-sialyltransferase	0.160665
Q7Z5W3	BCDIN3D	Pre-miRNA 5'-monophosphate methyltransferase	0.158907
Q12778	FOXO1	Forkhead box protein O1A	0.149262
O43175	PHGDH	D-3-phosphoglycerate dehydrogenase	0.140116
O43264	ZW10	Centromere/kinetochore protein zw10 homolog	0.130652

### Sheet: Supplementary Table 6
Supplementary Table 6. Mediation analysis of the APOE ε4 -> AD -> Protein pathway
UniprotID	Protein abbreviation	Protein name	ACME_est	ACME_ci_low	ACME_ci_up	ACME_p	ACME_fdr	ADE_est	ADE_p	prop_med	prop_ci_low	prop_ci_up	total_effect	total_effect_p
P07196	NEFL	Neurofilament light polypeptide	0.00974741	0.00307807	0.0138719	0	0	-0.155038	0	-0.067089	-0.0985108	-0.020757	-0.145291	0
Q7Z5W3	BCDIN3D	Pre-miRNA 5'-monophosphate methyltransferase	0.0157597	0.00673812	0.0289736	0	0	-0.256461	0	-0.0654741	-0.129407	-0.0280527	-0.240701	0
Q9BTE7	DCUN1D5	DCN1-like protein 5	0.00718649	0.00247241	0.0133254	0	0	-0.0905885	0	-0.0861668	-0.168157	-0.0285485	-0.083402	0
Q14681	KCTD2	BTB/POZ domain-containing protein KCTD2	0.0152329	0.0057941	0.0273191	0	0	-0.0905672	0	-0.202205	-0.43177	-0.0736175	-0.0753343	0
Q16619	CTF1	Cardiotrophin-1	0.00606763	0.00182677	0.0118935	0.002	0.0122857	0.108368	0	0.0530223	0.016832	0.102119	0.114435	0
Q92185	ST8SIA1	Alpha-N-acetylneuraminide alpha-2,8-sialyltransferase	0.00437506	0.0015668	0.00959503	0.002	0.0122857	-0.0996184	0	-0.0459355	-0.106936	-0.015707	-0.0952434	0
O14683	TP53I11	Tumor protein p53-inducible protein 11	0.0175726	0.00495085	0.0310781	0.002	0.0122857	-0.189455	0	-0.102236	-0.195883	-0.0273551	-0.171882	0
Q13490	BIRC2	Baculoviral IAP repeat-containing protein 2	-0.00758058	-0.0134147	-0.00211442	0.008	0.043	-0.0362179	0	0.173079	0.044813	0.377019	-0.0437984	0
P32320	CDA	Cytidine deaminase	0.0076573	0.00143389	0.0131875	0.01	0.0477778	-0.0787195	0	-0.107755	-0.201086	-0.0185765	-0.0710622	0
P09913	IFIT2	Interferon-induced protein with tetratricopeptide repeats 2	0.0073204	0.00148151	0.0158231	0.012	0.0516	-0.0518557	0	-0.164373	-0.695284	-0.0256838	-0.0445353	0
P08727	KRT19	Keratin, type I cytoskeletal 19	0.00513504	0.000722385	0.0105167	0.02	0.0781818	-0.057674	0	-0.0977377	-0.228648	-0.0130596	-0.052539	0
Q99584	S100A13	Protein S100-A13	0.00833113	0.0011331	0.0191589	0.028	0.0992308	-0.287949	0	-0.0297947	-0.070144	-0.00412613	-0.279618	0
Q13572	ITPK1	Inositol-tetrakisphosphate 1-kinase	0.0045649	0.000557046	0.0108816	0.03	0.0992308	-0.0828707	0	-0.0582958	-0.148801	-0.00673578	-0.0783058	0
O75347	TBCA	Tubulin-specific chaperone A	0.00552387	0.000570831	0.0146889	0.034	0.104429	-0.22073	0	-0.0256679	-0.0686836	-0.00271306	-0.215206	0
O43264	ZW10	Centromere/kinetochore protein zw10 homolog	0.00445763	-6.87783e-05	0.0104572	0.054	0.136588	-0.115746	0	-0.0400546	-0.0960908	0.000616773	-0.111289	0
O00161	SNAP23	Synaptosomal-associated protein 23	0.00356428	-0.000124053	0.00936523	0.054	0.136588	0.0296098	0.002	0.107442	-0.00380625	0.33484	0.033174	0
P02741	CRP	C-reactive protein	0.0196036	-0.000674418	0.0347447	0.054	0.136588	-0.136694	0	-0.167423	-0.437411	0.00584279	-0.117091	0
Q9BPW9	DHRS9	Dehydrogenase/reductase SDR family member 9	-0.00282622	-0.00711495	0.000166097	0.072	0.172	-0.0270059	0.002	0.0947375	-0.00545751	0.272719	-0.0298321	0
P31751	AKT2	RAC-beta serine/threonine-protein kinase	0.00252444	-0.000193715	0.00696702	0.08	0.181053	-0.0324073	0	-0.084478	-0.305148	0.00622821	-0.0298829	0
O75427	LRCH4	Leucine-rich repeat and calponin homology domain-containing protein 4:Calponin Homology	-0.00393611	-0.0086524	0.000484147	0.098	0.2107	0.0389554	0	-0.112398	-0.312054	0.0149124	0.0350193	0
P36404	ARL2	ADP-ribosylation factor-like protein 2	0.00475547	-0.000973583	0.0113406	0.106	0.211091	-0.133398	0	-0.0369667	-0.0885165	0.00767037	-0.128642	0
Q99081	TCF12	Transcription factor 12	0.0099656	-0.00158135	0.022597	0.108	0.211091	-0.130992	0	-0.0823424	-0.207462	0.0145707	-0.121026	0
Q96FI4	NEIL1	Endonuclease 8-like 1	-0.00371127	-0.00818301	0.000854806	0.146	0.272957	-0.030968	0	0.107017	-0.0250775	0.330819	-0.0346793	0
Q12778	FOXO1	Forkhead box protein O1A	0.00298441	-0.00138811	0.007826	0.196	0.351167	-0.125422	0	-0.0243749	-0.0661709	0.0120892	-0.122438	0
Q0P6D2	DIPK1C	Protein FAM69C	0.00208159	-0.000865811	0.00619693	0.254	0.414074	-0.047064	0	-0.0462758	-0.139763	0.0194588	-0.0449824	0
Q12904	AIMP1	Endothelial monocyte-activating polypeptide 2	0.00168358	-0.00147661	0.00590952	0.26	0.414074	-0.0457893	0	-0.0381716	-0.138101	0.0335375	-0.0441057	0
Q6E0U4	DMKN	Dermokine	-0.00170063	-0.00434908	0.00104298	0.246	0.414074	-0.0243171	0	0.0653642	-0.0389452	0.199264	-0.0260177	0
Q8NFX7	STXBP6	Syntaxin-binding protein 6	0.00306663	-0.00216264	0.0078211	0.294	0.4515	-0.0446344	0	-0.0737743	-0.251806	0.0581345	-0.0415678	0.002
P61106	RAB14	Ras-related protein Rab-14	-0.00167971	-0.00693366	0.00267917	0.438	0.649448	-0.0437547	0	0.0369701	-0.0700858	0.153116	-0.0454344	0
Q15238	PSG5	Pregnancy-specific beta-1-glycoprotein 5	0.00311567	-0.00469892	0.0104977	0.464	0.665067	-0.0590791	0	-0.0556734	-0.235984	0.0750853	-0.0559634	0
Q9UBQ0	VPS29	Vacuolar protein sorting-associated protein 29	-0.00261217	-0.00955123	0.00464613	0.494	0.685226	-0.0991239	0	0.025676	-0.0459911	0.0967183	-0.101736	0
P40306	PSMB10	Proteasome subunit beta type-10	-0.000944049	-0.00400368	0.00203615	0.512	0.688	-0.0341123	0	0.0269295	-0.0610683	0.12863	-0.0350563	0
Q9HBM1	SPC25	Kinetochore protein Spc25	0.00150988	-0.00306137	0.00739521	0.548	0.697556	0.366333	0	0.00410469	-0.00812834	0.020041	0.367843	0
Q9BUN1	MENT	Protein MENT	0.00157137	-0.00439681	0.00875898	0.584	0.697556	0.0784473	0	0.0196375	-0.0547799	0.120664	0.0800187	0
Q9Y3A3	MOB4	MOB-like protein phocein	-0.000646734	-0.00362818	0.00180001	0.57	0.697556	-0.0404202	0	0.0157483	-0.0454622	0.0879408	-0.0410669	0
Q16659	MAPK6	Mitogen-activated protein kinase 6	0.000999598	-0.00272814	0.00516737	0.564	0.697556	-0.0378248	0	-0.0271444	-0.150573	0.0793449	-0.0368252	0
Q6UXK5	LRRN1	Leucine-rich repeat neuronal protein 1:Cytoplasmic domain	0.000802607	-0.00264891	0.00506009	0.63	0.732162	0.108305	0	0.00735608	-0.0254144	0.0485649	0.109108	0
O43175	PHGDH	D-3-phosphoglycerate dehydrogenase	0.000774446	-0.00305852	0.00441368	0.722	0.796051	-0.0961317	0	-0.00812152	-0.0460998	0.0330253	-0.0953573	0
Q96BN8	OTULIN	Ubiquitin thioesterase otulin	-0.000340846	-0.00307886	0.00247462	0.72	0.796051	0.044817	0	-0.00766358	-0.0780564	0.051552	0.0444761	0
P62306	SNRPF	Small nuclear ribonucleoprotein F	-0.000529181	-0.00552942	0.00393759	0.832	0.8944	-0.0469532	0	0.0111448	-0.0729134	0.216776	-0.0474824	0
O00744	WNT10B	Protein Wnt-10b	7.32532e-05	-0.00601516	0.00543071	0.958	0.958	-0.0658676	0	-0.00111337	-0.080397	0.115883	-0.0657943	0
Q92506	HSD17B8	Estradiol 17-beta-dehydrogenase 8	-2.7244e-05	-0.00353579	0.00367877	0.958	0.958	-0.0366861	0	0.000742074	-0.113174	0.10787	-0.0367134	0
Q99627	COPS8	COP9 signalosome complex subunit 8	-7.79452e-05	-0.00339129	0.00317618	0.94	0.958	-0.0234612	0	0.00331131	-0.15056	0.172408	-0.0235391	0

### Sheet: Supplementary Table 7
Supplementary Table 7. Mediation analysis of the APOE ε4 -> Protein -> AD pathway
UniprotID	Protein abbreviation	Protein name	ACME_est	ACME_ci_low	ACME_ci_up	ACME_p	ACME_fdr	ADE_est	ADE_p	prop_med	prop_ci_low	prop_ci_up	total_effect	total_effect_p
P07196	NEFL	Neurofilament light polypeptide	-0.101823	-0.149933	-0.0534369	0	0	0.335015	0	-0.436648	-0.80373	-0.215774	0.233192	0
Q16619	CTF1	Cardiotrophin-1	0.0728394	0.021178	0.126661	0	0	0.153857	0.002	0.321308	0.0991074	0.622726	0.226696	0
Q7Z5W3	BCDIN3D	Pre-miRNA 5'-monophosphate methyltransferase	-0.0906652	-0.130586	-0.046585	0	0	0.320462	0	-0.394544	-0.71564	-0.192476	0.229797	0
Q9BTE7	DCUN1D5	DCN1-like protein 5	-0.0533491	-0.0844613	-0.0245427	0	0	0.284051	0	-0.231247	-0.444783	-0.0981823	0.230702	0
Q14681	KCTD2	BTB/POZ domain-containing protein KCTD2	-0.0267123	-0.0490517	-0.0104699	0	0	0.256774	0	-0.116109	-0.268381	-0.0414115	0.230062	0
O14683	TP53I11	Tumor protein p53-inducible protein 11	-0.0462105	-0.0756988	-0.0182538	0.002	0.0143333	0.274001	0	-0.202864	-0.396507	-0.0798102	0.22779	0
Q92185	ST8SIA1	Alpha-N-acetylneuraminide alpha-2,8-sialyltransferase	-0.0723561	-0.11234	-0.0310558	0.004	0.0245714	0.300368	0	-0.317334	-0.631782	-0.12736	0.228012	0
P09913	IFIT2	Interferon-induced protein with tetratricopeptide repeats 2	-0.0157034	-0.0299459	-0.00372016	0.008	0.043	0.24554	0	-0.0683243	-0.156325	-0.0151013	0.229837	0
Q13490	BIRC2	Baculoviral IAP repeat-containing protein 2	0.0185825	0.00505973	0.0366769	0.012	0.0573333	0.209147	0	0.0815991	0.0224167	0.177606	0.227729	0
P32320	CDA	Cytidine deaminase	-0.0274224	-0.0526937	-0.00552781	0.014	0.0602	0.256515	0	-0.1197	-0.272034	-0.0273583	0.229093	0
P08727	KRT19	Keratin, type I cytoskeletal 19	-0.0260497	-0.0497021	-0.00495215	0.02	0.0781818	0.256288	0	-0.113142	-0.254169	-0.020563	0.230238	0
Q99584	S100A13	Protein S100-A13	-0.0610661	-0.113026	-0.00760153	0.024	0.086	0.290181	0	-0.26653	-0.577549	-0.0303768	0.229115	0
O75347	TBCA	Tubulin-specific chaperone A	-0.0688726	-0.121459	-0.0087556	0.032	0.0982857	0.299739	0	-0.298323	-0.594561	-0.0356919	0.230866	0
Q13572	ITPK1	Inositol-tetrakisphosphate 1-kinase	-0.0323846	-0.0601962	-0.00376319	0.03	0.0982857	0.263482	0	-0.140134	-0.306873	-0.016475	0.231098	0
O43264	ZW10	Centromere/kinetochore protein zw10 homolog	-0.0417471	-0.0893393	0.00101873	0.056	0.155875	0.272516	0	-0.180905	-0.448994	0.00303005	0.230768	0
O00161	SNAP23	Synaptosomal-associated protein 23	0.0158017	-0.000608477	0.033544	0.058	0.155875	0.214223	0	0.0686955	-0.00265042	0.151977	0.230025	0
Q9BPW9	DHRS9	Dehydrogenase/reductase SDR family member 9	0.0141689	-0.000658628	0.0345301	0.066	0.157667	0.215758	0	0.0616233	-0.00258106	0.163038	0.229927	0
P02741	CRP	C-reactive protein	-0.0136235	-0.0326392	0.000692452	0.066	0.157667	0.243771	0	-0.0591946	-0.166799	0.00285611	0.230148	0
P36404	ARL2	ADP-ribosylation factor-like protein 2	-0.0286544	-0.0629431	0.00437895	0.082	0.168091	0.260202	0	-0.123752	-0.326647	0.0198064	0.231547	0
Q99081	TCF12	Transcription factor 12	-0.0217155	-0.0460464	0.00287663	0.086	0.168091	0.251566	0	-0.0944765	-0.22542	0.0108848	0.229851	0
P31751	AKT2	RAC-beta serine/threonine-protein kinase	-0.0139504	-0.0322178	0.00163035	0.086	0.168091	0.243709	0	-0.0607175	-0.162992	0.00859525	0.229758	0
O75427	LRCH4	Leucine-rich repeat and calponin homology domain-containing protein 4:Calponin Homology	-0.0120487	-0.0306831	0.000801889	0.078	0.168091	0.240971	0	-0.0526324	-0.141708	0.00411124	0.228922	0
Q12778	FOXO1	Forkhead box protein O1A	-0.0271736	-0.0688646	0.0131607	0.18	0.3096	0.258724	0	-0.117355	-0.332444	0.0587359	0.23155	0
Q0P6D2	DIPK1C	Protein FAM69C	-0.017229	-0.0430442	0.00600963	0.178	0.3096	0.249592	0	-0.0741468	-0.214419	0.0268376	0.232363	0
Q96FI4	NEIL1	Endonuclease 8-like 1	0.00961091	-0.00305958	0.0253446	0.168	0.3096	0.219965	0	0.0418638	-0.0130959	0.1225	0.229576	0
Q8NFX7	STXBP6	Syntaxin-binding protein 6	-0.00947011	-0.0233779	0.00585284	0.236	0.390308	0.240255	0	-0.0410343	-0.1162	0.0264595	0.230785	0
Q6E0U4	DMKN	Dermokine	0.0089264	-0.00631876	0.0274302	0.284	0.452296	0.220364	0	0.0389305	-0.0271405	0.132201	0.229291	0
Q12904	AIMP1	Endothelial monocyte-activating polypeptide 2	-0.0118628	-0.0364991	0.0108613	0.31	0.476071	0.241836	0	-0.0515835	-0.171077	0.0483047	0.229973	0
Q9UBQ0	VPS29	Vacuolar protein sorting-associated protein 29	0.00877693	-0.0142688	0.0363046	0.46	0.6794	0.220685	0	0.03825	-0.0586992	0.170273	0.229462	0
P61106	RAB14	Ras-related protein Rab-14	0.00451239	-0.0076431	0.0183328	0.474	0.6794	0.225689	0	0.0196019	-0.0335418	0.093544	0.230202	0
Q9BUN1	MENT	Protein MENT	0.00816028	-0.0173932	0.0341004	0.526	0.685394	0.221878	0	0.0354736	-0.0867358	0.144907	0.230038	0
P40306	PSMB10	Proteasome subunit beta type-10	0.00518407	-0.0122703	0.0251195	0.512	0.685394	0.224988	0	0.0225226	-0.0555983	0.115547	0.230172	0
Q15238	PSG5	Pregnancy-specific beta-1-glycoprotein 5	-0.00420721	-0.0175746	0.00953154	0.518	0.685394	0.23415	0	-0.0182968	-0.0939959	0.0446026	0.229943	0
Q9Y3A3	MOB4	MOB-like protein phocein	0.00596384	-0.012238	0.0280252	0.546	0.690529	0.223954	0	0.025939	-0.061502	0.129135	0.229918	0
Q16659	MAPK6	Mitogen-activated protein kinase 6	-0.004862	-0.0233662	0.0137346	0.568	0.697829	0.234869	0	-0.0211384	-0.112464	0.0606527	0.230007	0
Q9HBM1	SPC25	Kinetochore protein Spc25	0.0321945	-0.0851577	0.168468	0.592	0.707111	0.19756	0.018	0.140125	-0.401471	0.767117	0.229755	0
O43175	PHGDH	D-3-phosphoglycerate dehydrogenase	-0.00970882	-0.0510186	0.0366437	0.644	0.748432	0.240254	0	-0.0421124	-0.236135	0.186638	0.230545	0
Q6UXK5	LRRN1	Leucine-rich repeat neuronal protein 1:Cytoplasmic domain	0.00748371	-0.0444844	0.0533114	0.74	0.833538	0.222297	0	0.0325689	-0.207033	0.249753	0.229781	0
Q96BN8	OTULIN	Ubiquitin thioesterase otulin	-0.00365469	-0.0418696	0.0279884	0.756	0.833538	0.233643	0	-0.0158908	-0.200385	0.126301	0.229988	0
P62306	SNRPF	Small nuclear ribonucleoprotein F	0.00226428	-0.0272474	0.0177738	0.822	0.88365	0.227611	0	0.00985002	-0.123004	0.086774	0.229876	0
O00744	WNT10B	Protein Wnt-10b	-0.000175072	-0.0239616	0.0186774	0.968	0.99719	0.230145	0	-0.000761282	-0.106856	0.0858823	0.22997	0
Q92506	HSD17B8	Estradiol 17-beta-dehydrogenase 8	3.94134e-06	-0.0174116	0.016425	0.974	0.99719	0.229979	0	1.71376e-05	-0.0821279	0.0766171	0.229983	0
Q99627	COPS8	COP9 signalosome complex subunit 8	-0.000334282	-0.0152129	0.0137546	0.998	0.998	0.230329	0	-0.00145343	-0.0684865	0.0603886	0.229995	0

### Sheet: Supplementary Table 8
Supplementary Table 8. Functional enrichment analyses for APOE ε4-associated iAstrocytes proteins
Reactome								GO:BP
Pathway	Total	Expected	Hits	P.Value	FDR	Genes		Pathway	Total	Expected	Hits	P.Value	FDR	Genes
Metabolism of polyamines	9	0.0232	2	0.000223	0.196	MTAP; PAOX		Androgen receptor signaling pathway	37	0.18	3	0.000731	0.268	BRCA1; HDAC1; HDAC6
Disease	461	1.19	6	0.00075	0.196	HDAC1; APP; MAP2K1; HDAC6; APOC3; CALCA		Positive regulation of cellular metabolic process	1090	5.31	13	0.00113	0.268	MAPK10; BRCA1; HDAC1; ARAF; APP; NCOA7; SMPD1; MAP2K1; HDAC6; ELAVL1; CALCA; EIF4G3; PAOX
Amyloids	18	0.0464	2	0.000937	0.196	APP; CALCA		Cellular lipid catabolic process	102	0.496	4	0.00142	0.268	ACAD11; SMPD1; APOC3; PEX5
Signal Transduction	520	1.34	6	0.00142	0.196	HDAC1; APP; MAP2K1; HDAC6; APOC3; CALCA		Intracellular receptor mediated signaling pathway	104	0.506	4	0.00153	0.268	BRCA1; HDAC1; APP; HDAC6
Prefoldin mediated transfer of substrate to CCT/TriC	24	0.0618	2	0.00167	0.196	PFDN1; PFDN6		Positive regulation of cellular protein metabolic process	485	2.36	8	0.00185	0.268	MAPK10; BRCA1; ARAF; SMPD1; MAP2K1; ELAVL1; CALCA; EIF4G3
Cooperation of Prefoldin and TriC/CCT in actin and tubulin folding	24	0.0618	2	0.00167	0.196	PFDN1; PFDN6		Positive regulation of metabolic process	1160	5.62	13	0.00196	0.268	MAPK10; BRCA1; HDAC1; ARAF; APP; NCOA7; SMPD1; MAP2K1; HDAC6; ELAVL1; CALCA; EIF4G3; PAOX
NOTCH1 Intracellular Domain Regulates Transcription	25	0.0644	2	0.00182	0.196	HDAC1; HDAC6		Intracellular steroid hormone receptor signaling pathway	57	0.277	3	0.00258	0.268	BRCA1; HDAC1; HDAC6
Metabolism	799	2.06	7	0.00255	0.196	MTAP; NMNAT1; ATP5F1E; SMPD1; APOC3; PAOX; PI4K2A		Positive regulation of protein metabolic process	524	2.55	8	0.00301	0.268	MAPK10; BRCA1; ARAF; SMPD1; MAP2K1; ELAVL1; CALCA; EIF4G3
Polyamines are oxidized to amines, aldehydes and H2O2 by PAOs	1	0.00258	1	0.00258	0.196	PAOX		Cellular biogenic amine metabolic process	62	0.302	3	0.00328	0.268	MTAP; SMPD1; PAOX
Interconversion of polyamines	1	0.00258	1	0.00258	0.196	PAOX		Feeding behavior	18	0.0876	2	0.00335	0.268	APP; CALCA
Calcitonin-like ligand receptors	1	0.00258	1	0.00258	0.196	CALCA		Positive regulation of protein modification process	423	2.06	7	0.00367	0.268	MAPK10; BRCA1; ARAF; SMPD1; MAP2K1; CALCA; EIF4G3
Constitutive Signaling by NOTCH1 PEST Domain Mutants	30	0.0773	2	0.00261	0.196	HDAC1; HDAC6		Lipid catabolic process	135	0.657	4	0.00395	0.268	ACAD11; SMPD1; APOC3; PEX5
Constitutive Signaling by NOTCH1 HD+PEST Domain Mutants	30	0.0773	2	0.00261	0.196	HDAC1; HDAC6		Regulation of cellular protein metabolic process	816	3.97	10	0.00425	0.268	MAPK10; BRCA1; ARAF; APP; SMPD1; MAP2K1; HDAC6; ELAVL1; CALCA; EIF4G3
Signaling by NOTCH1 t(7;9)(NOTCH1:M1580_K2555) Translocation Mutant	33	0.085	2	0.00316	0.196	HDAC1; HDAC6		Smooth muscle contraction	22	0.107	2	0.005	0.28	MAP2K1; CALCA
Signaling by NOTCH1 in Cancer	33	0.085	2	0.00316	0.196	HDAC1; HDAC6		Positive regulation of phosphate metabolic process	340	1.65	6	0.00538	0.28	MAPK10; ARAF; SMPD1; MAP2K1; CALCA; EIF4G3
Signaling by NOTCH1 PEST Domain Mutants in Cancer	33	0.085	2	0.00316	0.196	HDAC1; HDAC6		Amine biosynthetic process	23	0.112	2	0.00546	0.28	MTAP; PAOX
FBXW7 Mutants and NOTCH1 in Cancer	33	0.085	2	0.00316	0.196	HDAC1; HDAC6		Regulation of protein phosphorylation	460	2.24	7	0.00582	0.281	MAPK10; ARAF; APP; SMPD1; MAP2K1; CALCA; EIF4G3
Signaling by NOTCH1 HD Domain Mutants in Cancer	33	0.085	2	0.00316	0.196	HDAC1; HDAC6		Defense response	479	2.33	7	0.00725	0.33	MAPK10; TBKBP1; APP; MAP2K1; APOC3; CALCA; LSP1
Signaling by NOTCH1 HD+PEST Domain Mutants in Cancer	33	0.085	2	0.00316	0.196	HDAC1; HDAC6		Regulation of protein modification process	613	2.98	8	0.00783	0.338	MAPK10; BRCA1; ARAF; APP; SMPD1; MAP2K1; CALCA; EIF4G3
Signaling by NOTCH1	33	0.085	2	0.00316	0.196	HDAC1; HDAC6		Regulation of phosphorylation	501	2.44	7	0.00921	0.366	MAPK10; ARAF; APP; SMPD1; MAP2K1; CALCA; EIF4G3
GPCR ligand binding	35	0.0902	2	0.00355	0.203	APP; CALCA		Regulation of protein metabolic process	912	4.44	10	0.00938	0.366	MAPK10; BRCA1; ARAF; APP; SMPD1; MAP2K1; HDAC6; ELAVL1; CALCA; EIF4G3
Chaperonin-mediated protein folding	36	0.0928	2	0.00375	0.203	PFDN1; PFDN6		Microtubule_based movement	93	0.453	3	0.0101	0.378	APP; MAP2K1; HDAC6
MAP kinase activation in TLR cascade	36	0.0928	2	0.00375	0.203	MAPK10; MAP2K1		Lipid homeostasis	33	0.161	2	0.011	0.394	LAMTOR1; APOC3
Protein folding	40	0.103	2	0.00462	0.221	PFDN1; PFDN6		Regulation of muscle contraction	34	0.165	2	0.0117	0.394	MAP2K1; CALCA
Signaling by GPCR	136	0.35	3	0.00476	0.221	APP; MAP2K1; CALCA		Regulation of lipid metabolic process	99	0.482	3	0.012	0.394	BRCA1; LAMTOR1; APOC3
TRAF6 Mediated Induction of proinflammatory cytokines	42	0.108	2	0.00508	0.221	MAPK10; MAP2K1		Negative regulation of cellular component organization	191	0.93	4	0.0132	0.4	BRCA1; HDAC6; APOC3; PEX5
ERK1 activation	2	0.00515	1	0.00515	0.221	MAP2K1		Lipid transport	104	0.506	3	0.0137	0.4	LAMTOR1; OSBPL11; APOC3
Signaling by NOTCH	45	0.116	2	0.00582	0.221	HDAC1; HDAC6		Fatty acid metabolic process	195	0.949	4	0.0142	0.4	BRCA1; ACAD11; APOC3; PEX5
MyD88:Mal cascade initiated on plasma membrane	49	0.126	2	0.00687	0.221	MAPK10; MAP2K1		Cdc42 protein signal transduction	3	0.0146	1	0.0145	0.4	APOC3
Toll Like Receptor 10 (TLR10) Cascade	49	0.126	2	0.00687	0.221	MAPK10; MAP2K1		Vacuole organization	39	0.19	2	0.0152	0.4	LAMTOR1; RAB33B
Toll Like Receptor 5 (TLR5) Cascade	49	0.126	2	0.00687	0.221	MAPK10; MAP2K1		Positive regulation of translation	39	0.19	2	0.0152	0.4	ELAVL1; EIF4G3
Toll Like Receptor TLR1:TLR2 Cascade	49	0.126	2	0.00687	0.221	MAPK10; MAP2K1		Positive regulation of protein phosphorylation	309	1.5	5	0.0159	0.4	MAPK10; ARAF; MAP2K1; CALCA; EIF4G3
Toll Like Receptor TLR6:TLR2 Cascade	49	0.126	2	0.00687	0.221	MAPK10; MAP2K1		Regulation of MAP kinase activity	112	0.545	3	0.0167	0.4	MAPK10; SMPD1; MAP2K1
Toll Like Receptor 2 (TLR2) Cascade	49	0.126	2	0.00687	0.221	MAPK10; MAP2K1		Response to steroid hormone stimulus	113	0.55	3	0.0171	0.4	BRCA1; MTAP; MAP2K1
MyD88 cascade initiated on plasma membrane	49	0.126	2	0.00687	0.221	MAPK10; MAP2K1		Positive regulation of phosphorylation	316	1.54	5	0.0174	0.4	MAPK10; ARAF; MAP2K1; CALCA; EIF4G3
TRAF6 mediated induction of NFkB and MAP kinases upon TLR7/8 or 9 activation	50	0.129	2	0.00714	0.221	MAPK10; MAP2K1		Activation of protein kinase activity	114	0.555	3	0.0175	0.4	MAPK10; MAP2K1; CALCA
Toll Like Receptor 7/8 (TLR7/8) Cascade	51	0.131	2	0.00742	0.221	MAPK10; MAP2K1		Cellular lipid metabolic process	571	2.78	7	0.0181	0.401	BRCA1; LAMTOR1; ACAD11; SMPD1; APOC3; PEX5; PI4K2A
MyD88 dependent cascade initiated on endosome	51	0.131	2	0.00742	0.221	MAPK10; MAP2K1		Negative regulation of cytoskeleton organization	46	0.224	2	0.0208	0.449	BRCA1; HDAC6
Toll Like Receptor 9 (TLR9) Cascade	52	0.134	2	0.00771	0.221	MAPK10; MAP2K1		Organelle localization	124	0.604	3	0.0219	0.457	LAMTOR1; MAP2K1; HDAC6
TRIF-mediated TLR3/TLR4 signaling	52	0.134	2	0.00771	0.221	MAPK10; MAP2K1		Regulation of protein kinase activity	337	1.64	5	0.0223	0.457	MAPK10; APP; SMPD1; MAP2K1; CALCA
Amine Oxidase reactions	3	0.00773	1	0.00771	0.221	PAOX		Amine metabolic process	126	0.613	3	0.0228	0.457	MTAP; SMPD1; PAOX
p75NTR negatively regulates cell cycle via SC1	3	0.00773	1	0.00771	0.221	HDAC1		Regulation of MAPK cascade	232	1.13	4	0.0252	0.466	MAPK10; LAMTOR1; SMPD1; MAP2K1
Formyl peptide receptors bind formyl peptides and many other ligands	3	0.00773	1	0.00771	0.221	APP		Cytoskeleton_dependent intracellular transport	52	0.253	2	0.0262	0.466	APP; MAP2K1
MyD88-independent cascade	53	0.137	2	0.008	0.221	MAPK10; MAP2K1		Lipid metabolic process	761	3.7	8	0.0266	0.466	BRCA1; LAMTOR1; APP; ACAD11; SMPD1; APOC3; PEX5; PI4K2A
Toll Like Receptor 3 (TLR3) Cascade	53	0.137	2	0.008	0.221	MAPK10; MAP2K1		Activation of MAPK activity	53	0.258	2	0.0271	0.466	MAPK10; MAP2K1
Activated TLR4 signalling	57	0.147	2	0.00921	0.247	MAPK10; MAP2K1		Fatty acid beta_oxidation	53	0.258	2	0.0271	0.466	ACAD11; PEX5
Toll Like Receptor 4 (TLR4) Cascade	58	0.149	2	0.00952	0.247	MAPK10; MAP2K1		Regulation of kinase activity	356	1.73	5	0.0275	0.466	MAPK10; APP; SMPD1; MAP2K1; CALCA
Gastrin-CREB signalling pathway via PKC and MAPK	58	0.149	2	0.00952	0.247	APP; MAP2K1		Response to endogenous stimulus	626	3.05	7	0.0285	0.466	BRCA1; HDAC1; LAMTOR1; MTAP; SMPD1; MAP2K1; APOC3
ERK activation	4	0.0103	1	0.0103	0.261	MAP2K1		Activation of adenylate cyclase activity	6	0.0292	1	0.0289	0.466	CALCA
Toll-Like Receptors Cascades	66	0.17	2	0.0122	0.29	MAPK10; MAP2K1		Steroid metabolic process	139	0.677	3	0.0294	0.466	LAMTOR1; APP; APOC3
ATM mediated phosphorylation of repair proteins	5	0.0129	1	0.0128	0.29	BRCA1		Regulation of intracellular transport	141	0.686	3	0.0305	0.466	RAB33B; MAP2K1; CALCA
ATM mediated response to DNA double-strand break	5	0.0129	1	0.0128	0.29	BRCA1		Innate immune response	248	1.21	4	0.0312	0.466	MAPK10; TBKBP1; APP; MAP2K1
HDL-mediated lipid transport	5	0.0129	1	0.0128	0.29	APOC3		Vesicle_mediated transport	638	3.11	7	0.0312	0.466	APP; RAB33B; MAP2K1; APOC3; CALCA; STXBP5; PI4K2A
Nicotinate metabolism	5	0.0129	1	0.0128	0.29	NMNAT1		Positive regulation of MAPK cascade	143	0.696	3	0.0317	0.466	MAPK10; LAMTOR1; MAP2K1
Activation of the AP-1 family of transcription factors	5	0.0129	1	0.0128	0.29	MAPK10		Regulation of transferase activity	370	1.8	5	0.0318	0.466	MAPK10; APP; SMPD1; MAP2K1; CALCA
RAF phosphorylates MEK	6	0.0155	1	0.0154	0.324	MAP2K1		Response to wounding	505	2.46	6	0.0329	0.466	HDAC1; APP; NMNAT1; MAP2K1; APOC3; CALCA
MEK activation	6	0.0155	1	0.0154	0.324	MAP2K1		Synapse organization	59	0.287	2	0.0331	0.466	PDZRN3; APP
Chylomicron-mediated lipid transport	6	0.0155	1	0.0154	0.324	APOC3		Response to oxidative stress	148	0.72	3	0.0345	0.466	APP; MAP2K1; HDAC6
Methionine salvage pathway	6	0.0155	1	0.0154	0.324	MTAP		Positive regulation of biological process	2350	11.5	17	0.0357	0.466	MAPK10; BRCA1; HDAC1; LAMTOR1; ARAF; APP; NCOA7; OSBPL11; SMPD1; MAP2K1; HDAC6; ELAVL1; CALCA; PEX5; EIF4G3; STXBP5; PAOX
Innate Immune System	211	0.544	3	0.0159	0.329	MAPK10; APP; MAP2K1		Response to nutrient levels	150	0.73	3	0.0357	0.466	RAB33B; HDAC6; APOC3
Stabilization of mRNA by HuR	7	0.018	1	0.0179	0.365	ELAVL1		Fatty acid biosynthetic process	62	0.302	2	0.0363	0.466	BRCA1; APOC3
Recruitment of repair and signaling proteins to double-strand breaks	8	0.0206	1	0.0204	0.385	BRCA1		Receptor_mediated endocytosis	62	0.302	2	0.0363	0.466	APOC3; CALCA
RAF/MAP kinase cascade	8	0.0206	1	0.0204	0.385	MAP2K1		Exocytosis	151	0.735	3	0.0363	0.466	APP; STXBP5; PI4K2A
Inflammasomes	8	0.0206	1	0.0204	0.385	APP		Regulation of transport	517	2.52	6	0.0364	0.466	LAMTOR1; RAB33B; MAP2K1; APOC3; CALCA; STXBP5
The NLRP3 inflammasome	8	0.0206	1	0.0204	0.385	APP		Monocarboxylic acid metabolic process	262	1.28	4	0.0371	0.468	BRCA1; ACAD11; APOC3; PEX5
Fanconi Anemia pathway	8	0.0206	1	0.0204	0.385	BRCA1		Detection of stimulus involved in sensory perception	8	0.0389	1	0.0383	0.473	CALCA
Lipoprotein metabolism	9	0.0232	1	0.023	0.42	APOC3		Regulation of catalytic activity	817	3.98	8	0.0386	0.473	MAPK10; APP; SMPD1; MAP2K1; HDAC6; APOC3; CALCA; APBA3
Advanced glycosylation endproduct receptor signaling	9	0.0232	1	0.023	0.42	APP		Response to chemical stimulus	1640	8.01	13	0.0393	0.473	BRCA1; EEF1A2; HDAC1; LAMTOR1; MTAP; APP; SMPD1; MAP2K1; HDAC6; APOC3; CALCA; EIF4G3; PAOX
GPCR downstream signaling	94	0.242	2	0.0238	0.429	APP; CALCA		Alcohol metabolic process	159	0.774	3	0.0414	0.485	APP; SMPD1; APOC3
Metabolism of lipids and lipoproteins	250	0.644	3	0.0248	0.44	SMPD1; APOC3; PI4K2A		Regulation of translation	159	0.774	3	0.0414	0.485	APP; ELAVL1; EIF4G3
SHC-mediated signalling	10	0.0258	1	0.0255	0.44	MAP2K1		Response to extracellular stimulus	162	0.789	3	0.0434	0.501	RAB33B; HDAC6; APOC3
Signalling to p38 via RIT and RIN	10	0.0258	1	0.0255	0.44	MAP2K1		MAPK cascade	278	1.35	4	0.0446	0.507	MAPK10; LAMTOR1; SMPD1; MAP2K1
Synthesis of PIPs at the early endosome membrane	11	0.0283	1	0.028	0.446	PI4K2A		Protein phosphorylation	690	3.36	7	0.0451	0.507	MAPK10; ARAF; APP; SMPD1; MAP2K1; CALCA; EIF4G3
GRB2 events in EGFR signaling	11	0.0283	1	0.028	0.446	MAP2K1		Negative regulation of catalytic activity	281	1.37	4	0.0461	0.507	SMPD1; HDAC6; APOC3; APBA3
ARMS-mediated activation	11	0.0283	1	0.028	0.446	MAP2K1		Positive regulation of transcription from RNA polymerase II promoter	283	1.38	4	0.0471	0.507	BRCA1; HDAC1; APP; NCOA7
SHC1 events in EGFR signaling	11	0.0283	1	0.028	0.446	MAP2K1		Glutamate receptor signaling pathway	10	0.0487	1	0.0477	0.507	APP
Synthesis of PIPs at the Golgi membrane	12	0.0309	1	0.0305	0.446	PI4K2A		Adenylate cyclase_activating G_protein coupled receptor signaling pathway	10	0.0487	1	0.0477	0.507	CALCA
Homologous recombination repair of replication-independent double-strand breaks	12	0.0309	1	0.0305	0.446	BRCA1		Skeletal muscle tissue development	73	0.355	2	0.0487	0.512	PDZRN3; APP
Homologous Recombination Repair	12	0.0309	1	0.0305	0.446	BRCA1		Notch signaling pathway	74	0.36	2	0.05	0.512	HDAC1; APP
SHC-related events	12	0.0309	1	0.0305	0.446	MAP2K1		Fatty acid oxidation	74	0.36	2	0.05	0.512	ACAD11; PEX5
SOS-mediated signalling	12	0.0309	1	0.0305	0.446	MAP2K1
SHC1 events in ERBB4 signaling	12	0.0309	1	0.0305	0.446	MAP2K1
FRS2-mediated cascade	12	0.0309	1	0.0305	0.446	MAP2K1
G0 and Early G1	12	0.0309	1	0.0305	0.446	HDAC1
SHC-related events triggered by IGF1R	12	0.0309	1	0.0305	0.446	MAP2K1
Frs2-mediated activation	13	0.0335	1	0.033	0.465	MAP2K1
Downregulation of SMAD2/3:SMAD4 transcriptional activity	13	0.0335	1	0.033	0.465	HDAC1
JNK (c-Jun kinases) phosphorylation and activation mediated by activated human TAK1	13	0.0335	1	0.033	0.465	MAPK10
Metabolism of amino acids and derivatives	113	0.291	2	0.0335	0.465	MTAP; PAOX
SHC1 events in ERBB2 signaling	14	0.0361	1	0.0355	0.465	MAP2K1
Formation of ATP by chemiosmotic coupling	14	0.0361	1	0.0355	0.465	ATP5F1E
Prolonged ERK activation events	14	0.0361	1	0.0355	0.465	MAP2K1
Phase 1 - Functionalization of compounds	14	0.0361	1	0.0355	0.465	PAOX
GRB2 events in ERBB2 signaling	14	0.0361	1	0.0355	0.465	MAP2K1
Peptide ligand-binding receptors	14	0.0361	1	0.0355	0.465	APP
Lipid digestion, mobilization, and transport	15	0.0387	1	0.038	0.492	APOC3
Immune System	526	1.36	4	0.0417	0.534	MAPK10; APP; MAP2K1; EIF4G3
Signalling to RAS	17	0.0438	1	0.043	0.539	MAP2K1
Class A/1 (Rhodopsin-like receptors)	17	0.0438	1	0.043	0.539	APP
Glycosphingolipid metabolism	18	0.0464	1	0.0454	0.548	SMPD1
Double-Strand Break Repair	18	0.0464	1	0.0454	0.548	BRCA1
Class B/2 (Secretin family receptors)	18	0.0464	1	0.0454	0.548	CALCA
MAPK targets/ Nuclear events mediated by MAP kinases	18	0.0464	1	0.0454	0.548	MAPK10
Retinoid metabolism and transport	19	0.049	1	0.0479	0.573	APOC3

### Sheet: Supplementary Table 9
Supplementary Table 9. Functional enrichment analyses for APOE ε4-associated iNeurons proteins
Reactome								GO:BP
Pathway	Total	Expected	Hits	P.Value	FDR	Genes		Pathway	Total	Expected	Hits	P.Value	FDR	Genes
Immune System	146	2.89	10	0.000181	0.103	HSP90AA1; PSMD1; PDIA3; PSMD12; GRB2; DYNLL1; DCTN2; ARPC4; APP; DCTN4		Interphase	63	1.98	7	0.00257	1	HSP90AA1; PSMD1; DDX3X; PSMD12; DYNLL1; DCTN2; APP
Synthesis of Prostaglandins (PG) and Thromboxanes (TX)	2	0.0396	2	0.000375	0.103	PTGES3; CBR1		Interphase of mitotic cell cycle	63	1.98	7	0.00257	1	HSP90AA1; PSMD1; DDX3X; PSMD12; DYNLL1; DCTN2; APP
Arachidonic acid metabolism	2	0.0396	2	0.000375	0.103	PTGES3; CBR1		Muscle cell differentiation	36	1.13	5	0.00431	1	PTBP1; BIN1; ACTC1; MTPN; APP
Adaptive Immune System	97	1.92	7	0.00178	0.366	PSMD1; PDIA3; PSMD12; GRB2; DYNLL1; DCTN2; DCTN4		Cell cycle phase	100	3.15	8	0.00984	1	ILF3; HSP90AA1; PSMD1; DDX3X; PSMD12; DYNLL1; DCTN2; APP
Disease	133	2.63	8	0.00254	0.418	HSP90AA1; PSMD1; ATP6V0A1; RPL21; PSMD12; GRB2; RPL9; APP		Muscle organ development	20	0.63	3	0.0226	1	ACTC1; MTPN; APP
Loss of proteins required for interphase microtubule organization from the centrosome	17	0.337	3	0.00383	0.45	HSP90AA1; DYNLL1; DCTN2		Protein folding	75	2.36	6	0.0261	1	PTGES3; HSP90AA1; AIP; PDIA3; CCT5; CCT2
Loss of Nlp from mitotic centrosomes	17	0.337	3	0.00383	0.45	HSP90AA1; DYNLL1; DCTN2		Mitotic cell cycle	98	3.09	7	0.0286	1	HSP90AA1; PSMD1; DDX3X; PSMD12; DYNLL1; DCTN2; APP
Regulation of actin dynamics for phagocytic cup formation	20	0.396	3	0.00618	0.485	HSP90AA1; GRB2; ARPC4		Striated muscle tissue development	22	0.693	3	0.0293	1	ACTC1; MTPN; APP
Cell Cycle, Mitotic	64	1.27	5	0.00666	0.485	HSP90AA1; PSMD1; PSMD12; DYNLL1; DCTN2		Regulation of mitotic cell cycle	41	1.29	4	0.0365	1	PSMD1; DDX3X; PSMD12; APP
Signaling by constitutively active EGFR	7	0.139	2	0.00741	0.485	HSP90AA1; GRB2		G2/M transition of mitotic cell cycle	24	0.756	3	0.0368	1	HSP90AA1; DYNLL1; DCTN2
Centrosome maturation	22	0.436	3	0.00814	0.485	HSP90AA1; DYNLL1; DCTN2		Immune system process	178	5.61	10	0.041	1	PSMD1; DDX3X; PDIA3; PSMD12; GRB2; DYNLL1; DCTN2; PHPT1; APP; DCTN4
Recruitment of mitotic centrosome proteins and complexes	22	0.436	3	0.00814	0.485	HSP90AA1; DYNLL1; DCTN2		Cell cycle process	130	4.1	8	0.043	1	ILF3; HSP90AA1; PSMD1; DDX3X; PSMD12; DYNLL1; DCTN2; APP
Fcgamma receptor (FCGR) dependent phagocytosis	22	0.436	3	0.00814	0.485	HSP90AA1; GRB2; ARPC4
Association of TriC/CCT with target proteins during biosynthesis	8	0.158	2	0.00976	0.485	CCT5; CCT2
Cell Cycle	71	1.41	5	0.0104	0.485	HSP90AA1; PSMD1; PSMD12; DYNLL1; DCTN2
G2/M Transition	25	0.495	3	0.0117	0.485	HSP90AA1; DYNLL1; DCTN2
Antigen processing-Cross presentation	25	0.495	3	0.0117	0.485	PSMD1; PDIA3; PSMD12
ER-Phagosome pathway	25	0.495	3	0.0117	0.485	PSMD1; PDIA3; PSMD12
Mitotic G2-G2/M phases	25	0.495	3	0.0117	0.485	HSP90AA1; DYNLL1; DCTN2
Metabolism of proteins	135	2.67	7	0.0118	0.485	RPL21; PDIA3; RPL9; CCT5; CCT2; ARFGAP1; RPN2
Folding of actin by CCT/TriC	9	0.178	2	0.0124	0.485	CCT5; CCT2
Innate Immune System	50	0.99	4	0.0146	0.501	HSP90AA1; GRB2; ARPC4; APP
Downstream Signaling Events Of B Cell Receptor (BCR)	29	0.574	3	0.0176	0.501	PSMD1; PSMD12; GRB2
Signaling by the B Cell Receptor (BCR)	30	0.594	3	0.0194	0.501	PSMD1; PSMD12; GRB2
Signal attenuation	1	0.0198	1	0.0198	0.501	GRB2
Activation of BIM and translocation to mitochondria	1	0.0198	1	0.0198	0.501	DYNLL1
eNOS activation	1	0.0198	1	0.0198	0.501	HSP90AA1
Regulation of KIT signaling	1	0.0198	1	0.0198	0.501	GRB2
Interleukin receptor SHC signaling	1	0.0198	1	0.0198	0.501	GRB2
Signal regulatory protein (SIRP) family interactions	1	0.0198	1	0.0198	0.501	GRB2
Formyl peptide receptors bind formyl peptides and many other ligands	1	0.0198	1	0.0198	0.501	APP
Tetrahydrobiopterin (BH4) synthesis, recycling, salvage and regulation	1	0.0198	1	0.0198	0.501	HSP90AA1
Signal Transduction	115	2.28	6	0.0201	0.501	HSP90AA1; PSMD1; ATP6V0A1; PSMD12; GRB2; APP
Gastrin-CREB signalling pathway via PKC and MAPK	12	0.238	2	0.0219	0.514	GRB2; APP
Asparagine N-linked glycosylation	12	0.238	2	0.0219	0.514	PDIA3; RPN2
Post-translational protein modification	13	0.257	2	0.0256	0.544	PDIA3; RPN2
MHC class II antigen presentation	35	0.693	3	0.0293	0.544	DYNLL1; DCTN2; DCTN4
Signaling by ERBB2	15	0.297	2	0.0336	0.544	HSP90AA1; GRB2
Formation of tubulin folding intermediates by CCT/TriC	15	0.297	2	0.0336	0.544	CCT5; CCT2
Metabolism of nitric oxide	2	0.0396	1	0.0392	0.544	HSP90AA1
eNOS activation and regulation	2	0.0396	1	0.0392	0.544	HSP90AA1
Regulation of signaling by CBL	2	0.0396	1	0.0392	0.544	GRB2
GRB2:SOS provides linkage to MAPK signaling for Intergrins	2	0.0396	1	0.0392	0.544	GRB2
Class A/1 (Rhodopsin-like receptors)	2	0.0396	1	0.0392	0.544	APP
Signaling by FGFR1 mutants	2	0.0396	1	0.0392	0.544	GRB2
Signaling by FGFR1 fusion mutants	2	0.0396	1	0.0392	0.544	GRB2
Peptide ligand-binding receptors	2	0.0396	1	0.0392	0.544	APP
Antigen Activates B Cell Receptor Leading to Generation of Second Messengers	2	0.0396	1	0.0392	0.544	GRB2
Prefoldin mediated transfer of substrate to CCT/TriC	18	0.356	2	0.0473	0.544	CCT5; CCT2
